# Maintenance of neuronal TDP-43 expression requires axonal lysosome transport

**DOI:** 10.1101/2024.09.30.615241

**Authors:** Veronica H. Ryan, Sydney Lawton, Joel F. Reyes, James Hawrot, Ashley M. Frankenfield, Sahba Seddighi, Daniel M. Ramos, Jacob Epstein, Faraz Faghri, Nicholas L. Johnson, Jizhong Zou, Martin Kampmann, John Replogle, Yue A. Qi, Hebao Yuan, Kory R. Johnson, Dragan Maric, Ling Hao, Mike A. Nalls, Michael E. Ward

## Abstract

TDP-43 mislocalization and pathology occurs across a range of neurodegenerative diseases, but the pathways that modulate TDP-43 in neurons are not well understood. We generated a Halo-TDP-43 knock-in iPSC line and performed a genome-wide CRISPR interference FACS-based screen to identify modifiers of TDP-43 levels in neurons. A meta-analysis of our screen and publicly available screens identified both specific hits and pathways present across multiple screens, the latter likely responsible for generic protein level maintenance. We identified BORC, a complex required for anterograde lysosome transport, as a specific modifier of TDP-43 protein, but not mRNA, levels in neurons. BORC loss led to longer half-life of TDP-43 and other proteins, suggesting lysosome location is required for proper protein turnover. As such, lysosome location and function are crucial for maintaining TDP-43 protein levels in neurons.
