## Supplemental Table 5 for "Maintenance of neuronal TDP-43 expression requires axonal lysosome transport"

Table S1: Individual guide sequences cloned for screen validation. ,,,,,,,,
Gene,Alias,guide sequence,Ward lab #,selection,color,Halo Microscopy Result,IF microscopy result,Figure(s)
BLOC1S1_1,BORCS1,GGGGACAGCATGGTCACGTC,SG1021,puro,BFP	cytosolic,Down,not tested,4C/D
BLOC1S2_1,BORCS2,GAACAGCGCGGGGTCCGCTA,SG1023,puro,BFP	cytosolic,Down,Down,"4C/D, 5B"
SNAPIN_1,BORCS3,GGTCCCTGCCCCCGATACAG,SG1025,puro,BFP	cytosolic,Down,not tested,4C/D
LOH12CR1_1,BORCS5,GCTCCTTCCGGGACGCAGAT,SG1027,puro,BFP	cytosolic,Down,not tested,4C/D
C17orf59_1,BORCS6,GGGGCGGCCCGGGCCCGAGA,SG1029,puro,BFP	cytosolic,Down,Down,"4B/C/D, 5A/B, 7A/B/C/D/E, 8A/B/C/D/E/F, S6A/B/C/D/E, S7B/C/D/E/F"
KXD1_1,BORCS4,GctctcaaaatgttgattCC,SG1031,puro,BFP	cytosolic,Down,not tested,4C/D
MEF2BNB_1,BORCS8,GGGGCGTCTGGAACTTAAAG,SG1033,puro,BFP	cytosolic,Down,not tested,4C/D
C10orf32_1,BORCS7,GAAAGGCTCCCGGAGCTCCG,SG1035,puro,BFP	cytosolic,Down,not tested,"4C/D, 6E, S5D, S7A"
OGFOD1,,GTCAAGACGCTACCTTCCTG,SG1037,puro,BFP	cytosolic,Up,not tested,S4A
RBM27,,GGCTGTGAAGGGAACGTGAG,SG1038,puro,BFP	cytosolic,not significant,not tested,S4A
UCHL5,,GGACGTGTGGTTGACGAGCT,SG1039,puro,BFP	cytosolic,Down,not significant,"S4A, S4E"
ZFYVE26,,GGACGAATCTGTGTCATAAG,SG1040,puro,BFP	cytosolic,Down,Down,"S4A, S4E"
UQCRQ,,GACCGGATCGGTGACTGTGG,SG1041,puro,BFP	cytosolic,Down,Down,"S4A, S4E"
PITRM1,,GGGCGGGTGAGACGCTGCGA,SG1042,puro,BFP	cytosolic,Down,not significant,"S4A, S4E"
ATP6V0A1,,GGCCAAACCCGCACCCTCCG,SG1043,puro,BFP	cytosolic,not significant,not tested,S4A
UVRAG,,GGCTCTTCCTTAGCcagcgg,SG1044,puro,BFP	cytosolic,not significant,not tested,S4A
OCRL,,GCGAGGCGCCGCTCTCTCTT,SG1045,puro,BFP	cytosolic,not significant,not tested,S4A
ALG2,,GGGTGGAGGAACAGCACCGA,SG1046,puro,BFP	cytosolic,not significant,not tested,S4A
TMEM192,,GCGTGAGTGCACGGAGGCGG,SG1047,puro,BFP	cytosolic,not significant,not tested,S4A
GID8,,GGGGGCGCCCGAGTAGAAgg,SG1059,puro,BFP	cytosolic,not significant,not tested,"4E, S4B"
MAEA,,GAAGATGGCGGTGCAGGAGT,SG1060,puro,BFP	cytosolic,Up,Down,"4E, S4B/E"
RANBP9,,GGAAACAGCCGCGAGAGCAG,SG1061,puro,BFP	cytosolic,not significant,not tested,"4E, S4B"
RMND5A,,GCTGCAGGATCTCGTGCTTG,SG1062,puro,BFP	cytosolic,not significant,not tested,"4E, S4B"
UBE2H,,GGGCAACACCCCCGCGGTCC,SG1063,puro,BFP	cytosolic,not significant,not tested,"4E, S4B"
WDR26,,GCCTCGGCGGCGGAGGGAGT,SG1064,puro,BFP	cytosolic,not significant,not tested,"4E, S4B"
NAE1,,GTGGTGGCGGCGCTCCGCAG,SG1065,puro,BFP	cytosolic,Up,Down,"4E, S4B/E"
NEDD8,,GCAGCGGCGACCGGAGCGGT,SG1066,puro,BFP	cytosolic,Down,not tested,"4E, S4B"
UBA3,,GCGAGGAGCCGTAAGTACCG,SG1067,puro,BFP	cytosolic,Up,Up,"4E, S4B/E"
SAE1,,GCGGTTGGCTTGAGCGGGAC,SG1069,puro,BFP	cytosolic,not significant,not tested,"4E, S4B"
UBA2,,GGGACAACCACGAGCCGCGG,SG1070,puro,BFP	cytosolic,not significant,not tested,"4E, S4B"
UBE2I,,GAGGGAAGTCCCGAGACAAA,SG1071,puro,BFP	cytosolic,not significant,not tested,"4E, S4B"
UBC,,GTATAAGGACGCGCCGGGTG,SG1073,puro,BFP	cytosolic,Up,Down,"4E, S4B/E"
CUL1,,GGGTTGCGTGGTGCAGGCGG,SG1074,puro,BFP	cytosolic,Up,not tested,"4E, S4B"
SKP2,,GCTTGCGCGCGCAGTGGGGA,SG1076,puro,BFP	cytosolic,Up,Down,"4E, S4B/E"
CNOT3,,GGTCGCGATACGCTCCTCAG,SG1084,puro,BFP	cytosolic,Up,Down,"4F, S4C/E"
METTL14,,GGCGCCGGAAGTCTCTACTG,SG1085,puro,BFP	cytosolic,Up,Down,"4F, S4C/E"
SFPQ,,GAGACGCTCAGGAAACGTGG,SG1086,puro,BFP	cytosolic,not significant,not tested,"4F, S4C"
METTL4,,GAGGGCGAGTTGAGCGTTCA,SG1087,puro,BFP	cytosolic,Up,Down,"4F, S4C/E"
METTL21A,,GCCTCCCGGGCCGTAAGTAC,SG1088,puro,BFP	cytosolic,Up,Up,"4F, S4C/E"
METTL3,,GTGGGGCCGAGGCTCAACCG,SG1089,puro,BFP	cytosolic,Up,Down,"4F, S4C/E"
CNOT1,,GCTCCGGGAAACGCTTCCAG,SG1090,puro,BFP	cytosolic,not significant,not tested,"4F, S4C"
KIAA1429,,GACGCGATGCTCACACAGCT,SG1091,puro,BFP	cytosolic,Up,Down,"4F, S4C/E"
YTHDF1,,GTGACAGGCCCGGCCTCTAG,SG1092,puro,BFP	cytosolic,Up,Down,"4F, S4C/E"
YTHDF2,,GGCAGAGCGCCGAACAGCGG,SG1093,puro,BFP	cytosolic,Up,not tested,"4F, S4C"
ZC3H18,,GGCTCCAGGCTCGACACGGG,SG1094,puro,BFP	cytosolic,not significant,not tested,"4F, S4C"
ZC3H13,,GTAGCCAAGAGCCGGTTCCC,SG1095,puro,BFP	cytosolic,Up,Down,"4F, S4C/E"
MFN2,,GCGCGAGGCCGGGAAGGTGA,SG1136,Puro,BFP	cytosolic,Up,not significant,"4G, S4D/F"
CPOX,,GTCGCCGGCTCAATACTCCG,SG1137,Puro,BFP	cytosolic,not significant,not tested,"4G, S4D"
DTYMK,,GCGCGGGGCTCTCATAGTGC,SG1138,Puro,BFP	cytosolic,Down,not tested,"4G, S4D"
GRSF1,,GTGCCGGCCATGGACTCCGG,SG1139,Puro,BFP	cytosolic,not significant,not tested,"4G, S4D"
PMPCB,,GCGCCACAGATCCGAACAGT,SG1140,Puro,BFP	cytosolic,Down,not tested,"4G, S4D"
COX6B1,,GTACCGGCGAGATCTCTACC,SG1141,Puro,BFP	cytosolic,not significant,not tested,"4G, S4D"
COX10,,GCAGCGTCCCGTGAGGAGAG,SG1142,Puro,BFP	cytosolic,not significant,not tested,"4G, S4D"
MRPL39,,GACGGTTCTCACCGCTGCTA,SG1143,Puro,BFP	cytosolic,not significant,not tested,"4G, S4D"
RPIA,,GGTGCACAGTCTGGGACCCG,SG1144,Puro,BFP	cytosolic,not significant,not tested,"4G, S4D"
NDUFA8,,GGGCTGAGGGCTTCTCGTCG,SG1145,Puro,BFP	cytosolic,not significant,not tested,"4G, S4D"
FASTK,,GCCCCCCGCGGCCTCCTCAT,SG1146,Puro,BFP	cytosolic,not significant,not tested,"4G, S4D"
UQCRC2,,GCCCGCAGGGTTCAGCTGAA,SG1147,Puro,BFP	cytosolic,not significant,not tested,"4G, S4D"
Nontargeting_control_1872,,GTCCACCCTTATCTAGGCTA,SG100,Puro,BFP	cytosolic,non-targeting control,non-targeting control,"4B/C/D/E/F/G, 5A/B, 6E, 7A/B/C/D/E, 8A/B/C/D/E/F, S4A/B/C/D/E/F, S6D, S6A/B/C/D/E, S7A/B/C/D/E/F"
TDP-43,,GGGAAGTCAGCCGTGAGACC,SG200,Puro,BFP	cytosolic,Down,Down,"1C/D, 4D/E/F/G, 5A/B, 7A/B/C/D/E, 8A/B/C/D/E/F, S4C/E/F, S6A/B/C/D/E, S7B/C/D/E/F"
C10orf32_1_p-lentiCRISPR,,CGCGATTACGTCAGTACCAC,SG1187,Puro,BFP	cytosolic,not tested,Down,"4D/E/F/G, 5E, 7A, S4E/F, S6A"
C10orf32_2_p-lentiCRISPR,,GATTACGTCAGTACCACAGG,SG1188,Puro,BFP	cytosolic,not tested,Down,5D/E
non-targeting_p-lentiCRIPSR,,AGAGTTACGTCGCTTCGATC,SG1190,Puro,BFP	cytosolic,not tested,non-targeting control,5D/E
,,,,,,,,
